# Accelerated loss of hypoxia response in zebrafish with familial Alzheimer’s disease-like mutation of Presenilin 1

**DOI:** 10.1101/526277

**Authors:** Morgan Newman, Hani Moussavi Nik, Greg T. Sutherland, Nhi Hin, Woojin S. Kim, Glenda M. Halliday, Suman Jayadev, Carole Smith, Angela Laird, Caitlin Lucas, Thaksaon Kittipassorn, Dan J. Peet, Michael Lardelli

## Abstract

Ageing is the major risk factor for Alzheimer’s disease (AD), a condition involving brain hypoxia. The majority of early onset familial AD (EOfAD) cases involve dominant mutations in the gene *PSEN1. PSEN1* null mutations do not cause EOfAD. We exploited putative hypomorphic and EOfAD-like mutations in the zebrafish *psen1* gene to explore the effects of age and genotype on brain responses to acute hypoxia. Both mutations accelerate age-dependent changes in hypoxia-sensitive gene expression supporting that ageing is necessary, but insufficient, for AD occurrence. Curiously, the responses to acute hypoxia become inverted in extremely aged fish. This is associated with an apparent inability to upregulate glycolysis. Wild type *PSEN1* allele expression is reduced in post-mortem brains of human EOfAD mutation carriers (and extremely aged fish), possibly contributing to EOfAD pathogenesis. We also observed that age-dependent loss of HIF1 stabilisation under hypoxia is a phenomenon conserved across vertebrate classes.
