## Supplementary Data 4 for "Accelerated loss of hypoxia response in zebrafish with familial Alzheimer’s disease-like mutation of Presenilin 1"

### Sheet: hif1ab
Replicate	Genotype	Sex	Age	Gene	Allele measured	Copies/microliter	cDNA in reaction	Dilution Factor	Copies/25ng		t-Test: Two-Sample Assuming Unequal Variances				t-Test: Two-Sample Assuming Unequal Variances					t-Test: Two-Sample Assuming Unequal Variances
			Family 1
1	Non-Mutant (+/+)	Female	6 months	hif1ab	hif1ab	1154.6	25ng	1	1154.6			6 months	24 months			6 months	51 months				24 months	51 months
2	Non-Mutant (+/+)	Female	6 months	hif1ab	hif1ab	1109.8	25ng	1	1109.8		Mean	1103.43	3381.8		Mean	1103.43	1755.32			Mean	3381.8	1755.32
3	Non-Mutant (+/+)	Female	6 months	hif1ab	hif1ab	1208.2	25ng	1	1208.2		Variance	29953	273253		Variance	29953	119727			Variance	273253	119727
			Family 2								Observations	7	3		Observations	7	4			Observations	3	4
1	Non-Mutant (+/+)	Female	6 months	hif1ab	hif1ab	1107.6	25ng	1	1107.6		Hypothesized Mean Difference	0			Hypothesized Mean Difference	0				Hypothesized Mean Difference	0
2	Non-Mutant (+/+)	Female	6 months	hif1ab	hif1ab	757.63	25ng	1	757.63		df	2			df	4				df	3
3	Non-Mutant (+/+)	Female	6 months	hif1ab	hif1ab	1069.8	25ng	1	1069.8		t Stat	-7.37791			t Stat	-3.52447				t Stat	4.67548
4	Non-Mutant (+/+)	Female	6 months	hif1ab	hif1ab	1316.4	25ng	1	1316.4		P(T<=t) one-tail	0.0089399			P(T<=t) one-tail	0.0121758				P(T<=t) one-tail	0.00924049
											t Critical one-tail	2.91999			t Critical one-tail	2.13185				t Critical one-tail	2.35336
1	Non-Mutant (+/+)	Female	24 months	hif1ab	hif1ab	1991.5	12.5ng	2	3983		P(T<=t) two-tail	0.0178798			P(T<=t) two-tail	0.0243516				P(T<=t) two-tail	0.018481
2	Non-Mutant (+/+)	Female	24 months	hif1ab	hif1ab	1563.9	12.5ng	2	3127.8		t Critical two-tail	4.30265			t Critical two-tail	2.77645				t Critical two-tail	3.18245
3	Non-Mutant (+/+)	Female	24 months	hif1ab	hif1ab	1517.3	12.5ng	2	3034.6
1	Non-Mutant (+/+)	Female	51 months	hif1ab	hif1ab	984.95	12.5ng	2	1969.9
2	Non-Mutant (+/+)	Female	51 months	hif1ab	hif1ab	942.92	12.5ng	2	1885.84
3	Non-Mutant (+/+)	Female	51 months	hif1ab	hif1ab	963.35	12.5ng	2	1926.7
4	Non-Mutant (+/+)	Female	51 months	hif1ab	hif1ab	619.43	12.5ng	2	1238.86
