## Supplementary Data 5 for "Accelerated loss of hypoxia response in zebrafish with familial Alzheimer’s disease-like mutation of Presenilin 1"

### Sheet: Densitometry psen1K97fs
6 months
Samples	sex	Volume Intensity	Protein standard average (1-2)	Normalised to protein standard average	Protein concentration (ug/ul)	Total Protein Loaded	Hif1ab/total protein	Average	Fold change increase under hypoxia										Ln Transformed Data		t-Test: Two-Sample Assuming Unequal Variances				t-Test: Two-Sample Assuming Unequal Variances				t-Test: Two-Sample Assuming Unequal Variances				t-Test: Two-Sample Assuming Unequal Variances
protein standard 1		4821720	5119654																		Ln transformed data used				Ln transformed data used				Ln transformed data used				Ln transformed data used
non-mutant normoxia 1	male	2385908		0.466029	6.93556	138.711	0.00335971												-5.6959		6 months	non mut norm	non mut hypoxia		6 months	K97fs norm	K97fs hypoxia		6 months	non mut norm	K97fs norm		6 months	non mut hypoxia	K97fs hypoxia
non-mutant normoxia 2	female	1699104		0.331879	7.09326	141.865	0.00233939												-6.05786		Mean	-5.69105	-4.63508		Mean	-5.75533	-4.82272		Mean	-5.69105	-5.75533		Mean	-4.63508	-4.82272
non-mutant normoxia 3	female	3587862		0.700802	7.15723	143.145	0.00489576	0.00353162											-5.31939		Variance	0.136355	0.0577615		Variance	0.0251743	0.0222439		Variance	0.136355	0.0251743		Variance	0.0577615	0.0222439
protein standard 2		5417588																			Observations	3	2		Observations	2	2		Observations	3	2		Observations	2	2
non-mutant hypoxia 1	male	7765950		1.51689	6.59341	131.868	0.0115031												-4.46514		Hypothesized Mean Difference	0			Hypothesized Mean Difference	0			Hypothesized Mean Difference	0			Hypothesized Mean Difference	0
non-mutant hypoxia 2																					df	3			df	2			df	3			df	2
non-mutant hypoxia 3	female	5912788		1.15492	7.05211	141.042	0.00818847	0.00984577	2.78789										-4.80503		t Stat	-3.87311			t Stat	-6.0568			t Stat	0.266835			t Stat	0.93816
protein standard 3		3204437																			P(T<=t) one-tail	0.0152318			P(T<=t) one-tail	0.0130965			P(T<=t) one-tail	0.403443			P(T<=t) one-tail	0.223599
																					t Critical one-tail	2.35336			t Critical one-tail	2.91999			t Critical one-tail	2.35336			t Critical one-tail	2.91999
	sex		Protein standard average (1-3)	Normalised to protein standard average	Protein concentration (ug/ul)	Total Protein Loaded	Hif1ab/total protein	Average	Fold change increase under hypoxia												P(T<=t) two-tail	0.0304636			P(T<=t) two-tail	0.026193			P(T<=t) two-tail	0.806887			P(T<=t) two-tail	0.447198
protein standard 1		4766564	4.81706e+06																		t Critical two-tail	3.18245			t Critical two-tail	4.30265			t Critical two-tail	3.18245			t Critical two-tail	4.30265
K97Gfs/+ normoxia 1	male
K97Gfs/+ normoxia 2	female	2389668		0.496085	7.00343	140.069	0.00354173												-5.64314
K97Gfs/+ normoxia 3	female	2138550		0.443954	7.84408	156.882	0.00282987	0.0031858											-5.86753
protein standard 2		5386374
K97Gfs/+ hypoxia 1	male
K97Gfs/+ hypoxia 2	female	5878944		1.22044	6.82604	136.521	0.00893962												-4.71726
K97Gfs/+ hypoxia 3	female	4110512		0.853324	5.89341	117.868	0.00723964	0.00808963	2.53928										-4.92818
protein standard 3		4298235
24 months
Samples	sex	Volume Intensity	Protein standard average (1-3)	Normalised to protein standard average	Protein concentration (ug/ul)	Total Protein Loaded	Hif1ab/total protein	Average	Fold change increase under hypoxia										Ln Transformed Data		t-Test: Two-Sample Assuming Unequal Variances				t-Test: Two-Sample Assuming Unequal Variances
protein standard 1		5235032	5.48019e+06																		Ln transformed data used				Ln transformed data used
non-mutant normoxia 1	male	2963620		0.540787	8.52399	153.432	0.00352461												-5.64799		24 months	non-mutant normoxia	non-mutant hypoxia		24 months	K97fs normoxia	K97fs hypoxia
non-mutant normoxia 2	male	1646814		0.300503	6.53165	117.57	0.00255596												-5.96933		Mean	-6.08967	-6.50692		Mean	-6.08238	-5.89393
non-mutant normoxia 3	male	884664		0.161429	6.94233	124.962	0.00129183	0.00245747											-6.6517		Variance	0.26272	0.133114		Variance	0.0209912	0.0225637
protein standard 2		5921920																			Observations	3	3		Observations	3	3
non-mutant hypoxia 1	male	615738		0.112357	6.36735	114.612	0.000980322												-6.92763		Hypothesized Mean Difference	0			Hypothesized Mean Difference	0
non-mutant hypoxia 2	male	1230726		0.224577	6.64303	119.575	0.00187813												-6.27748		df	4			df	4
non-mutant hypoxia 3	male	1743279		0.318105	9.77567	175.962	0.00180781	0.00155542	0.632937										-6.31564		t Stat	1.14867			t Stat	-1.56396
protein standard 3		5283629																			P(T<=t) one-tail	0.157355			P(T<=t) one-tail	0.0964361
																					t Critical one-tail	2.13185			t Critical one-tail	2.13185
			Protein standard average (1 and 3 only)	Normalised to protein standard average	Protein concentration (ug/ul)	Total Protein Loaded	Hif1ab/total protein	Average	Fold change increase under hypoxia												P(T<=t) two-tail	0.31471			P(T<=t) two-tail	0.192872
protein standard 1		6180053	6.56914e+06																		t Critical two-tail	2.77645			t Critical two-tail	2.77645
K97Gfs/+ normoxia 1	male	2340877		0.356344	7.35402	132.372	0.00269198												-5.91748
K97Gfs/+ normoxia 2	male	1946950		0.296378	7.64387	137.59	0.00215407												-6.14039
K97Gfs/+ normoxia 3	male	2099950		0.319669	8.65744	155.834	0.00205134	0.00229913											-6.18926
protein standard 2		8520751
K97Gfs/+ hypoxia 1	male	2458477		0.374246	7.45657	134.218	0.00278834												-5.88231
K97Gfs/+ hypoxia 2	male	2117550		0.322348	7.59222	136.66	0.00235876												-6.04962
K97Gfs/+ hypoxia 3	male	2868833		0.436713	7.62187	137.194	0.00318319	0.00277676	1.20774										-5.74987
protein standard 3		6958236

### Sheet: Densitometry psen1Q96_K97del
6 months											t-Test: Two-Sample Assuming Unequal Variances				t-Test: Two-Sample Assuming Unequal Variances
Samples	sex	Volume Intensity	Protein standard average (1-3)	Normalised to protein standard average	Protein concentration (ug/ul)	Total Protein Loaded	Hif1ab/total protein	Average	Fold change increase under hypoxia			non-mutant normoxia	non-mutant hypoxia			Q96_K97del normoxia	Q96_K97del hypoxia		Ln Transformed Data		t-Test: Two-Sample Assuming Unequal Variances				t-Test: Two-Sample Assuming Unequal Variances
protein standard 1		441210	412661								Mean	0.00122832	0.00774714		Mean	0.000607254	0.00538267				Ln transformed data used				Ln transformed data used
non-mutant normoxia 1	female	32450		0.0786359	5.35556	96.4	0.000815725				Variance	3.5286e-07	6.69959e-06		Variance	4.2018e-07	7.58261e-06		-7.11143		6 months	non mut norm	non mut hypoxia		6 months	Q96_K97del norm	Q96_K97del hypoxia
non-mutant normoxia 2	male	32582		0.0789558	4.56885	82.2392	0.000960074				Observations	3	3		Observations	3	3		-6.9485		Mean	-6.77368	-4.89558		Mean	-7.78391	-5.30328
non-mutant normoxia 3	female	56804		0.137653	4.00564	72.1016	0.00190915	0.00122832			Hypothesized Mean Difference	0			Hypothesized Mean Difference	0			-6.2611		Variance	0.203691	0.102127		Variance	1.06725	0.221292
protein standard 2		508926									df	2			df	2					Observations	3	3		Observations	3	3
non-mutant hypoxia 1	male	311213		0.754161	7.29563	131.321	0.00574287				t Stat	-4.25167			t Stat	-2.92382			-5.1598		Hypothesized Mean Difference	0			Hypothesized Mean Difference	0
non-mutant hypoxia 2	female	247764		0.600405	3.12632	56.2737	0.0106694				P(T<=t) one-tail	0.0255577			P(T<=t) one-tail	0.0498879			-4.54038		df	4			df	3
non-mutant hypoxia 3	male	258830		0.627221	5.10246	91.8443	0.00682918	0.00774714	6.30712		t Critical one-tail	2.91999			t Critical one-tail	2.91999			-4.98655		t Stat	-5.88232			t Stat	-3.78506
protein standard 3		287848									P(T<=t) two-tail	0.0511153			P(T<=t) two-tail	0.0997758					P(T<=t) one-tail	0.0020872			P(T<=t) one-tail	0.0161659
											t Critical two-tail	4.30265			t Critical two-tail	4.30265					t Critical one-tail	2.13185			t Critical one-tail	2.35336
	sex		Protein standard average (1,2 only)	Normalised to protein standard average	Protein concentration (ug/ul)	Total Protein Loaded	Hif1ab/total protein	Average	Fold change increase under hypoxia												P(T<=t) two-tail	0.00417441			P(T<=t) two-tail	0.0323317
protein standard 1		2192659	1.94595e+06																		t Critical two-tail	2.77645			t Critical two-tail	3.18245
Q96_K97del/+ normoxia 1	female	191222		0.0982667	4.03011	72.5419	0.00135462												-6.60423
Q96_K97del/+ normoxia 2	female	43604		0.0224076	4.62567	83.262	0.000269121												-8.22035
Q96_K97del/+ normoxia 3	male	20171		0.0103656	2.9081	52.3458	0.000198022	0.000607254											-8.52713
protein standard 2		1699240
Q96_K9del/+ hypoxia 1	female	535854		0.275369	4.10792	73.9426	0.00372409												-5.59293
Q96_K9del/+ hypoxia 2	male	988450		0.507953	3.29618	59.3312	0.00856131												-4.7605
Q96_K9del/+ hypoxia 3	female	395232		0.203105	2.92125	52.5824	0.0038626	0.00538267	8.86394										-5.55641
protein standard 3		893550
24 months											t-Test: Two-Sample Assuming Unequal Variances				t-Test: Two-Sample Assuming Unequal Variances						t-Test: Two-Sample Assuming Unequal Variances				t-Test: Two-Sample Assuming Unequal Variances
Samples	sex	Volume Intensity	Protein standard average (1,2 only)	Normalised to protein standard average	Protein concentration (ug/ul)	Total Protein Loaded	Hif1ab/total protein	Average	Fold change increase under hypoxia										Ln Transformed Data		Ln transformed data used				Ln transformed data used
non-mutant normoxia 1	female	9025		0.00261843	7.14964	128.694	2.03463e-05					non-mutant normoxia	non-mutant hypoxia			Q96_K97del normoxia	Q96_K97del hypoxia		-10.8026		24 months	non mut norm	non mut hypoxia		24 months	Q96_K97del norm	Q96_K97del hypoxia
non-mutant normoxia 2	male	592296		0.171843	4.77344	85.9218	0.002				Mean	0.000821467	0.0021908		Mean	0.000841172	0.0101183		-6.21461		Mean	-7.78391	-6.15929		Mean	-7.22674	-4.66894
non-mutant normoxia 3	male	97290		0.0282268	3.53141	63.5655	0.000444059	0.000821467			Variance	1.08658e-06	5.4558e-07		Variance	3.42694e-07	2.49796e-05		-7.71955		Variance	1.06725	0.104064		Variance	0.406306	0.216491
protein standard 1		3638712	3.44672e+06	1							Observations	3	3		Observations	3	3				Observations	3	3		Observations	3	3
protein standard 2		3254727									Hypothesized Mean Difference	0			Hypothesized Mean Difference	0					Hypothesized Mean Difference	0			Hypothesized Mean Difference	0
non-mutant hypoxia 1	female	591169		0.171516	4.93601	88.8483	0.00193044				df	4			df	2			-6.25001		df	2			df	4
non-mutant hypoxia 2	male	1003800		0.291233	5.34977	96.2959	0.00302436				t Stat	-1.85647			t Stat	-3.19319			-5.80106		t Stat	-2.60001			t Stat	-5.61375
non-mutant hypoxia 3	male	847678		0.245938	8.44657	152.038	0.0016176	0.0021908	2.66694		P(T<=t) one-tail	0.0684794			P(T<=t) one-tail	0.0428299			-6.42681		P(T<=t) one-tail	0.0607703			P(T<=t) one-tail	0.00247399
protein standard 3		1767360									t Critical one-tail	2.13185			t Critical one-tail	2.91999					t Critical one-tail	2.91999			t Critical one-tail	2.13185
											P(T<=t) two-tail	0.136959			P(T<=t) two-tail	0.0856597					P(T<=t) two-tail	0.121541			P(T<=t) two-tail	0.00494798
	sex	Volume Intensity	Protein standard average (1-3)	Normalised to protein standard average	Protein concentration (ug/ul)	Total Protein Loaded	Hif1ab/total protein	Average	Fold change increase under hypoxia		t Critical two-tail	2.77645			t Critical two-tail	4.30265					t Critical two-tail	4.30265			t Critical two-tail	2.77645
protein standard 1		2494008	2.8507e+06	1
Q96_K97del/+ normoxia 1	female	102674		0.0360171	3.90828	70.349	0.000511978												-7.57723
Q96_K97del/+ normoxia 2	male	134705		0.0472533	5.30899	95.5618	0.000494479												-7.61201
Q96_K97del/+ normoxia 3	male	428628		0.150359	5.50623	99.1121	0.00151706	0.000841172											-6.49098
protein standard 2		3628064
Q96_K9del/+ hypoxia 1	female	3856594		1.35286	4.75183	85.5329	0.0158168												-4.14668
Q96_K9del/+ hypoxia 2	male	1887552		0.662136	5.67809	102.206	0.00647847												-5.03927
Q96_K9del/+ hypoxia 3	male	2430026		0.852432	5.87579	105.764	0.00805973	0.0101183	12.0289										-4.82087
protein standard 3		1580740

### Sheet: Protein Concentration 
Protein Concentration
6months	ug/ul			ug/ul
non-mutant normoxia 1 (+/+)	5.35556		Q96_K97del/+ normoxia 1	4.03011
non-mutant normoxia 2	4.56885		Q96_K97del/+ normoxia 2	4.62567
non-mutant normoxia 3	4.00564		Q96_K97del/+ normoxia 3	2.9081
non-mutant hypoxia 1	7.29563		Q96_K9del/+ hypoxia 1	4.10792
non-mutant hypoxia 2	3.12632		Q96_K9del/+ hypoxia 2	3.29618
non-mutant hypoxia 3	5.10246		Q96_K9del/+ hypoxia 3	2.92125
24 months	ug/ul			ug/ul
non-mutant normoxia 1 (+/+)	7.14964		Q96_K97del/+ normoxia 1	3.90828
non-mutant normoxia 2	4.77344		Q96_K97del/+ normoxia 2	5.30899
non-mutant normoxia 3	3.53141		Q96_K97del/+ normoxia 3	5.50623
non-mutant hypoxia 1			Q96_K9del/+ hypoxia 1	4.75183
non-mutant hypoxia 2	4.93601		Q96_K9del/+ hypoxia 2	5.67809
non-mutant hypoxia 3	5.34977		Q96_K9del/+ hypoxia 3	5.87579
	8.44657
6months	ug/ul			ug/ul
non-mutant normoxia 1 (+/+)	6.93556		K97Gfs/+ normoxia 1	N/A
non-mutant normoxia 2	7.09326		K97Gfs/+ normoxia 2	7.00343
non-mutant normoxia 3	7.15723		K97Gfs/+ normoxia 3	7.84408
non-mutant hypoxia 1	6.59341		K97Gfs/+ hypoxia 1	N/A
non-mutant hypoxia 2	N/A		K97Gfs/+ hypoxia 2	6.82604
non-mutant hypoxia 3	7.05211		K97Gfs/+ hypoxia 3	5.89341
24 months	ug/ul			ug/ul
non-mutant normoxia 1 (+/+)	8.52399		K97Gfs/+ normoxia 1	7.35402
non-mutant normoxia 2	6.53165		K97Gfs/+ normoxia 2	7.64387
non-mutant normoxia 3	6.94233		K97Gfs/+ normoxia 3	8.65744
non-mutant hypoxia 1	6.36735		K97Gfs/+ hypoxia 1	7.45657
non-mutant hypoxia 2	6.64303		K97Gfs/+ hypoxia 2	7.59222
non-mutant hypoxia 3	9.77567		K97Gfs/+ hypoxia 3	7.62187
