## Supplementary Data 2 for "Accelerated loss of hypoxia response in zebrafish with familial Alzheimer’s disease-like mutation of Presenilin 1"

### Sheet: Lactate content
7 months
Standards	R2=0.98				Samples							lactate concentration			Samples							lactate concentration
Well	lactate (nmol)	OD	Corrected OD			Well	OD	Corrected OD	Average OD	lactacte nmol	Brain Weight	nmol/mg				Well	OD	Corrected OD	Average OD	lactacte nmol	Brain Weight	nmol/mg
A1	0	0.0858043			1. non-mutant normoxia	A2	0.483719	0.397914	0.466862	1.8711	10.76	0.347789			1. Q96_K97del/+ normoxia	A4	0.388185	0.302381	0.396292	1.39331	7.88	0.353632
B1	2	0.466011	0.380207			A3	0.621614	0.53581			5.38					A5	0.576007	0.490203			3.94
C1	4	0.526677	0.440873		2. non-mutant normoxia	B2	0.358496	0.272692	0.270922	0.544495	7.73	0.140878			2. Q96_K97del/+ normoxia	B4	0.680493	0.594688	0.551582	2.4447	7.28	0.671621
D1	6	0.699181	0.613377			B3	0.354957	0.269152			3.865					B5	0.59428	0.508476			3.64
E1	8	0.873587	0.787783		3. non-mutant normoxia	C2	0.393247	0.307443	0.301106	0.748858	9.83	0.152362			3. Q96_K97del/+ normoxia	C4	0.436753	0.350949	0.342356	1.02814	8.95	0.229752
F1	10	1.0309	0.945092			C3	0.380574	0.29477			4.915					C5	0.419567	0.333763			4.475
					4. non-mutant normoxia	D2	0.487897	0.402093	0.37151	1.22553	6.68	0.366924			4. Q96_K97del/+ normoxia	D4	0.5031	0.417296	0.382169	1.29769	13.48	0.192536
						D3	0.426732	0.340928			3.34					D5	0.432846	0.347042			6.74
					1. non-mutant hypoxia	E2	0.462859	0.377054	0.387091	1.33102	6.26	0.425246			1. Q96_K97del/+ hypoxia	E4	0.892558	0.806753	0.752829	3.80724	10.76	0.707665
						E3	0.482933	0.397129			3.13					E5	0.784708	0.698904			5.38
					2. non-mutant hypoxia	F2	0.466359	0.380555	0.332242	0.959661	10.39	0.184728			2. Q96_K97del/+ hypoxia	F4	0.574134	0.48833	0.476016	1.93308	9.58	0.403565
						F3	0.369733	0.283929			5.195					F5	0.549506	0.463702			4.79
					3. non-mutant hypoxia	G2	0.632364	0.546559	0.52497	2.26452	14.78	0.306431			3. Q96_K97del/+ hypoxia	G4	0.696337	0.610533	0.596018	2.74555	5.68	0.966743
						G3	0.589185	0.50338			7.39					G5	0.667307	0.581503			2.84
					4. non-mutant hypoxia	H2	0.482891	0.397087	0.372849	1.23459	11.92	0.207146			4. Q96_K97del/+ hypoxia	H4	0.823026	0.737221	0.542916	2.38603	8.96	0.532595
						H3	0.434416	0.348611			5.96					H5	0.434416	0.348611			4.48
	t-Test: Two-Sample Assuming Unequal Variances				t-Test: Two-Sample Assuming Unequal Variances				t-Test: Two-Sample Assuming Unequal Variances				t-Test: Two-Sample Assuming Unequal Variances
	7 months				7 months				7 months				7 months
		non-mutant normoxia	non-mutant hypoxia			Q96_K97del/+ normoxia	Q96_K97del/+ hypoxia			non-mutant hypoxia	Q96_K97del/+ hypoxia			non-mutant normoxia	Q96_K97del/+ normoxia
	Mean	0.251988	0.280887		Mean	0.361885	0.652642		Mean	0.280887	0.652642		Mean	0.652642	0.361885
	Variance	0.0148863	0.0120587		Variance	0.047381	0.0593791		Variance	0.0120587	0.0593791		Variance	0.0593791	0.047381
	Observations	4	4		Observations	4	4		Observations	4	4		Observations	4	4
	Hypothesized Mean Difference	0			Hypothesized Mean Difference	0			Hypothesized Mean Difference	0			Hypothesized Mean Difference	0
	df	6			df	6			df	4			df	6
	t Stat	-0.352109			t Stat	-1.77974			t Stat	-2.78178			t Stat	1.77974
	P(T<=t) one-tail	0.368397			P(T<=t) one-tail	0.0627111			P(T<=t) one-tail	0.024864			P(T<=t) one-tail	0.0627111
	t Critical one-tail	1.94318			t Critical one-tail	1.94318			t Critical one-tail	2.13185			t Critical one-tail	1.94318
	P(T<=t) two-tail	0.736794			P(T<=t) two-tail	0.125422			P(T<=t) two-tail	0.0497281			P(T<=t) two-tail	0.125422
	t Critical two-tail	2.44691			t Critical two-tail	2.44691			t Critical two-tail	2.77645			t Critical two-tail	2.44691
31 months
Standards	R2=0.99				Samples							lactate concentration			Samples							lactate concentration
Well	lactate (nmol)	OD	Corrected OD			Well	OD	Corrected OD	Average OD	lactacte nmol	Brain Weight	nmol/mg				Well	OD	Corrected OD	Average OD	lactacte nmol	Brain Weight	nmol/mg
A1	0	0.0682826			1. non-mutant normoxia	A2	0.630327	0.562044	0.55025	3.45392	9.49	0.727907			1. Q96_K97del/+ normoxia	A4	0.594001	0.525719	0.51504	3.22212	10.15	0.6349
B1	2	0.237018	0.168735			A3	0.606738	0.538456			4.745					A5	0.572643	0.504361			5.075
C1	4	0.403987	0.335705		2. non-mutant normoxia	B2	0.457036	0.388753	0.35384	2.1609	9.61	0.449719			2. Q96_K97del/+ normoxia	B4	0.503504	0.435222	0.424698	2.62737	4.52	1.16255
D1	6	0.566831	0.498548			B3	0.38721	0.318928			4.805					B5	0.482457	0.414174			2.26
E1	8	0.682545	0.614263		3. non-mutant normoxia	C2	0.525832	0.457549	0.429382	2.65821	10.31	0.515656			3. Q96_K97del/+ normoxia	C4	0.490525	0.422242	0.400235	2.46633	8.68	0.568279
F1	10	0.85712	0.788838			C3	0.469497	0.401215			5.155					C5	0.446511	0.378229			4.34
															4. Q96_K97del/+ normoxia	D4	0.38771	0.319427	0.321286	1.94658	7.22	0.53922
																D5	0.391427	0.323145			3.61
					1. non-mutant hypoxia	E2	0.629896	0.561613	0.541064	3.39345	9.82	0.691129			1. Q96_K97del/+ hypoxia	E4	0.460468	0.392185	0.393651	2.42298	9.82	0.493479
						E3	0.588798	0.520515			4.91					E5	0.463399	0.395117			4.91
					2. non-mutant hypoxia	F2	1.058	0.989713	0.988862	6.34142	11.45	1.10767			2. Q96_K97del/+ hypoxia	F4	0.609278	0.540995	0.534032	3.34715	11.45	0.584655
						F3	1.05629	0.988012			5.725					F5	0.595352	0.527069			5.725
					3. non-mutant hypoxia	G2	0.517717	0.449434	0.456698	2.83804	6.88	0.825011			3. Q96_K97del/+ hypoxia	G4	0.570483	0.5022	0.482311	3.00666	6.88	0.874028
						G3	0.532244	0.463962			3.44					G5	0.530704	0.462422			3.44
					4. non-mutant hypoxia	H2	0.773163	0.704881	0.688983	4.36723	9.38	0.93118			4. Q96_K97del/+ hypoxia	H4	0.653022	0.584739	0.580719	3.6545	9.38	0.779212
						H3	0.741367	0.673085			4.69					H5	0.644982	0.576699			4.69
	t-Test: Two-Sample Assuming Unequal Variances				t-Test: Two-Sample Assuming Unequal Variances				t-Test: Two-Sample Assuming Unequal Variances				t-Test: Two-Sample Assuming Unequal Variances				t-Test: Two-Sample Assuming Unequal Variances
	31 months				31 months				31 months					7 months	31 months			7 months	31 months
		non-mutant normoxia	non-mutant hypoxia			Q96_K97del/+ normoxia	Q96_K97del/+ hypoxia			non-mutant hypoxia	Q96_K97del/+ hypoxia			Q96_K97del/+ normoxia	Q96_K97del/+ normoxia			Q96_K97del/+ hypoxia	Q96_K97del/+ hypoxia
	Mean	0.564427	0.888748		Mean	0.726238	0.682844		Mean	0.888748	0.682844		Mean	0.361885	0.726238		Mean	0.652642	0.682844
	Variance	0.0211311	0.0309479		Variance	0.0862139	0.0304461		Variance	0.0309479	0.0304461		Variance	0.047381	0.0862139		Variance	0.0593791	0.0304461
	Observations	3	4		Observations	4	4		Observations	4	4		Observations	4	4		Observations	4	4
	Hypothesized Mean Difference	0			Hypothesized Mean Difference	0			Hypothesized Mean Difference	0			Hypothesized Mean Difference	0			Hypothesized Mean Difference	0
	df	5			df	5			df	6			df	6			df	5
	t Stat	-2.66764			t Stat	0.2541			t Stat	1.66201			t Stat	-1.99369			t Stat	-0.201538
	P(T<=t) one-tail	0.022237			P(T<=t) one-tail	0.404769			P(T<=t) one-tail	0.073787			P(T<=t) one-tail	0.046619			P(T<=t) one-tail	0.42411
	t Critical one-tail	2.01505			t Critical one-tail	2.01505			t Critical one-tail	1.94318			t Critical one-tail	1.94318			t Critical one-tail	2.01505
	P(T<=t) two-tail	0.0444741			P(T<=t) two-tail	0.809537			P(T<=t) two-tail	0.147574			P(T<=t) two-tail	0.0932381			P(T<=t) two-tail	0.848221
	t Critical two-tail	2.57058			t Critical two-tail	2.57058			t Critical two-tail	2.44691			t Critical two-tail	2.44691			t Critical two-tail	2.57058
